# Deep Transcriptomics Reveals Cell-Specific Isoforms of Pan-Neuronal Genes

**DOI:** 10.1101/2024.05.16.594572

**Authors:** Zachery Wolfe, David Liska, Adam Norris

## Abstract

Profiling gene expression in single neurons using single-cell RNA-Seq is a powerful method for understanding the molecular diversity of the nervous system. Profiling alternative splicing in single neurons using these methods is more challenging, however, due to low capture efficiency and sensitivity. As a result, we know much less about splicing patterns and regulation across neurons than we do about gene expression. Here we leverage unique attributes of the *C. elegans* nervous system to investigate deep cell-specific transcriptomes complete with biological replicates generated by the CeNGEN consortium, enabling high-confidence assessment of splicing across neuron types even for lowly-expressed genes. Global splicing maps reveal several striking observations, including pan-neuronal genes that harbor cell-specific splice variants, abundant differential intron retention across neuron types, and a single neuron highly enriched for upstream alternative 3’ splice sites. We develop an algorithm to identify unique cell-specific expression patterns and use it to discover both cell-specific isoforms and potential regulatory RNA binding proteins that establish these isoforms. Genetic interrogation of these RNA binding proteins *in vivo* identifies three distinct regulatory factors employed to establish unique splicing patterns in a single neuron. Finally, we develop a user-friendly platform for spatial transcriptomic visualization of these splicing patterns with single-neuron resolution.
