## Supplemental Spreadsheet 5 for "Deep Transcriptomics Reveals Cell-Specific Isoforms of Pan-Neuronal Genes"

### Sheet: A3S (mouse)
	brain	colon	duodenum	esophagus	heart	ileum	jejunum	kidney	liver	pancreas	quadriceps	stomach	thymus
brain	0	115	83	118	86	81	93	109	40	8	75	95	129
colon		0	4	45	76	1	3	14	9	1	68	2	17
duodenum			0	45	55	1	0	13	4	1	60	4	8
esophagus				0	49	49	45	36	14	5	62	37	46
heart					0	54	70	55	22	6	27	62	71
ileum						0	0	9	3	1	59	5	20
jejunum							0	10	4	1	68	5	18
kidney								0	9	3	60	9	26
liver									0	1	27	8	14
pancreas										0	7	1	2
quadriceps											0	58	79
stomach												0	16
thymus													0

### Sheet: A5S (mouse)
	brain	colon	duodenum	esophagus	heart	ileum	jejunum	kidney	liver	pancreas	quadriceps	stomach	thymus
brain	0	201	140	191	153	135	182	173	58	5	141	136	169
colon		0	14	87	141	14	21	64	42	3	124	23	70
duodenum			0	74	108	5	1	52	30	2	94	20	59
esophagus				0	108	77	95	92	49	2	92	69	88
heart					0	108	128	120	48	3	60	103	118
ileum						0	0	54	37	3	102	25	56
jejunum							0	56	30	3	122	34	63
kidney								0	42	5	105	47	64
liver									0	1	64	29	45
pancreas										0	5	1	3
quadriceps											0	97	110
stomach												0	55
thymus													0

### Sheet: Cassette (mouse)
	brain	colon	duodenum	esophagus	heart	ileum	jejunum	kidney	liver	pancreas	quadriceps	stomach	thymus
brain	0	263	220	282	195	214	251	240	100	10	176	219	276
colon		0	8	72	133	4	12	33	19	2	121	5	49
duodenum			0	71	108	1	0	12	9	2	110	6	35
esophagus				0	106	73	81	77	19	3	108	59	72
heart					0	113	127	134	41	8	74	114	135
ileum						0	0	17	7	3	108	13	40
jejunum							0	21	7	2	110	16	41
kidney								0	6	2	110	16	43
liver									0	1	53	7	21
pancreas										0	18	1	1
quadriceps											0	113	126
stomach												0	29
thymus													0

### Sheet: Composite (mouse)
	brain	colon	duodenum	esophagus	heart	ileum	jejunum	kidney	liver	pancreas	quadriceps	stomach	thymus
brain	0	37	20	50	52	21	26	30	18	4	44	30	27
colon		0	2	15	30	0	0	12	8	0	24	3	11
duodenum			0	15	23	0	0	6	5	0	20	4	5
esophagus				0	30	22	24	19	14	1	34	17	18
heart					0	24	30	31	15	5	33	24	26
ileum						0	0	8	7	2	23	4	10
jejunum							0	9	6	3	26	7	10
kidney								0	8	2	25	9	11
liver									0	1	15	6	7
pancreas										0	4	0	0
quadriceps											0	25	24
stomach												0	6
thymus													0

### Sheet: Intron (mouse)
	brain	colon	duodenum	esophagus	heart	ileum	jejunum	kidney	liver	pancreas	quadriceps	stomach	thymus
brain	0	100	83	95	52	84	93	87	71	26	86	70	211
colon		0	10	47	44	18	12	50	56	8	83	11	108
duodenum			0	39	30	5	0	21	32	5	53	7	116
esophagus				0	32	39	42	41	48	8	60	27	120
heart					0	32	43	29	20	9	33	23	115
ileum						0	0	15	18	8	37	6	177
jejunum							0	23	36	7	54	11	151
kidney								0	21	8	32	15	212
liver									0	3	23	15	242
pancreas										0	6	4	23
quadriceps											0	34	275
stomach												0	124
thymus													0

### Sheet: MXE (mouse)
	brain	colon	duodenum	esophagus	heart	ileum	jejunum	kidney	liver	pancreas	quadriceps	stomach	thymus
brain	0	10	10	14	9	14	12	9	7	1	11	9	9
colon		0	2	5	8	2	0	3	1	0	5	2	2
duodenum			0	6	8	0	0	2	1	0	7	2	4
esophagus				0	3	6	8	9	3	2	7	5	5
heart					0	5	10	5	2	1	2	8	3
ileum						0	0	3	1	0	6	1	0
jejunum							0	5	2	0	8	1	6
kidney								0	0	0	8	3	6
liver									0	0	4	0	0
pancreas										0	0	0	0
quadriceps											0	6	3
stomach												0	2
thymus													0

### Sheet: Diff. Exp. Genes (mouse) 
	brain	colon	duodenum	esophagus	heart	ileum	jejunum	kidney	liver	pancreas	quadriceps	stomach	thymus
brain	0	7211	8052	6086	5975	8184	8151	6634	9886	7692	6621	6408	7474
colon	7211	0	1573	3722	5075	870	1288	5010	7622	4619	6295	2043	5527
duodenum	8052	1573	0	5052	5650	711	269	5113	6816	4773	6892	2816	5642
esophagus	6086	3722	5052	0	3344	4611	4968	5080	7948	5281	3870	3115	6255
heart	5975	5075	5650	3344	0	5523	5504	4291	6590	5043	2043	4018	6448
ileum	8184	870	711	4611	5523	0	183	5251	6538	4402	6506	2771	5543
jejunum	8151	1288	269	4968	5504	183	0	5352	7146	5163	6870	3178	5427
kidney	6634	5010	5113	5080	4291	5251	5352	0	4988	4608	5284	4180	7108
liver	9886	7622	6816	7948	6590	6538	7146	4988	0	4168	6802	6753	8597
pancreas	7692	4619	4773	5281	5043	4402	5163	4608	4168	0	5164	3627	6338
quadriceps	6621	6295	6892	3870	2043	6506	6870	5284	6802	5164	0	5155	7616
stomach	6408	2043	2816	3115	4018	2771	3178	4180	6753	3627	5155	0	6108
thymus	7474	5527	5642	6255	6448	5543	5427	7108	8597	6338	7616	6108	0
